# Functional expression of opioid receptors and other human GPCRs in yeast engineered to produce human sterols

**DOI:** 10.1101/2021.05.12.443385

**Authors:** Björn D.M. Bean, Colleen J. Mulvihill, Riddhiman K. Garge, Daniel R. Boutz, Olivier Rousseau, Brendan M. Floyd, William Cheney, Elizabeth C. Gardner, Andrew D. Ellington, Edward M. Marcotte, Jimmy D. Gollihar, Malcolm Whiteway, Vincent J.J. Martin

**Affiliations:** Department of Biology, Centre for Applied Synthetic Biology, Concordia University, Montréal, QC, H4B1R6, Canada; Department of Molecular Biosciences, Center for Systems and Synthetic Biology, The University of Texas at Austin, Austin, Texas, 78712, USA; DEVCOM Army Research Laboratory-South, Austin, 78712, TX, USA; Center for Molecular and Translational Human Infectious Diseases Research, Department of Pathology and Genomic Medicine, Houston Methodist Research Institute, Houston Methodist Hospital, Houston, TX, USA

**Keywords:** humanized yeast, opioid biosensor, G protein-coupled receptors, sterol pathway engineering

## Abstract

The yeast *Saccharomyces cerevisiae* is a powerful tool for studying G protein-coupled receptors (GPCRs) as they can be functionally coupled to its pheromone response pathway. However, some exogenous GPCRs, including the mu opioid receptor, are non-functional in yeast, which may be due to the presence of the fungal sterol ergosterol instead of the animal sterol cholesterol. We engineered yeast to produce cholesterol and introduced the human mu opioid receptor, creating an opioid biosensor capable of detecting the peptide DAMGO at an EC_50_ of 62 nM and the opiate morphine at an EC_50_ of 882 nM. Furthermore, introducing mu, delta, and kappa opioid receptors from diverse vertebrates consistently yielded active opioid biosensors that both recapitulated expected agonist binding profiles with EC_50_s as low as 2.5 nM and were inhibited by the antagonist naltrexone. Additionally, clinically relevant human mu opioid receptor alleles, or variants with terminal mutations, resulted in biosensors that largely displayed the expected changes in activity. We also tested mu opioid receptor-based biosensors with systematically adjusted biosynthetic intermediates of cholesterol, enabling us to relate sterol profiles with biosensor sensitivity. Finally, cholesterol-producing and sterol intermediate biosensor backgrounds were applied to other human GPCRs, resulting in SSTR5, 5-HTR4, FPR1 and NPY1R signaling with varying degrees of cholesterol dependence. Our sterol-optimized platform will be a valuable tool in generating human GPCR-based biosensors, aiding in ongoing receptor deorphanization efforts, and providing a framework for high-throughput screening of receptors and effectors.
