## Supplementary Table1, Supplementary Table 2, Supplementary Table 3, Supplementary Table 4 for "Functional expression of opioid receptors and other human GPCRs in yeast engineered to produce human sterols"

### Sheet: ST1-Strains
Supplementary Table 1. Strains Used
Strain ID	Genotype	Source or Reference
BY4741	MATa his3Δ1 leu2Δ0 met15Δ0 ura3Δ0	Brachmann et al. 1998
JG05 2.0	BY4741 fig1Δ::ZsGreen1 gal2Δ sst2Δ ste2Δ far1Δ GPA1(468-472Δ)-GNAI3(350-354)	Gollihar 2017
BBY1375	BY4741 aga1Δ::ENVY(gfp)	This study (Martin lab)
BBY1370	BY4741 aga2Δ::ENVY(gfp)	This study (Martin lab)
BBY1371	BY4741 asg7Δ::ENVY(gfp)	This study (Martin lab)
BBY1351	BY4741 fig1Δ::ENVY(gfp)	This study (Martin lab)
BBY1372	BY4741 fig2Δ::ENVY(gfp)	This study (Martin lab)
BBY1352	BY4741 fus1Δ::ENVY(gfp)	This study (Martin lab)
BBY1373	BY4741 fus2Δ::ENVY(gfp)	This study (Martin lab)
BBY1374	BY4741 prm1Δ::ENVY(gfp)	This study (Martin lab)
BBY1360	BY4741 fig1Δ::ENVY(gfp) sst2Δ	This study (Martin lab)
BBY1361	BY4741 fig1Δ::ENVY(gfp) far1Δ	This study (Martin lab)
BBY1368	BY4741 fig1Δ::ENVY(gfp) sst2Δ far1Δ	This study (Martin lab)
BBY1640	BY4741 fig1Δ::ENVY(gfp) sst2Δ ste2Δ far1Δ GPA1(468-472Δ)-GNAI3(350-354)	This study (Martin lab)
BBY1650	BY4741 fig1Δ::ENVY(gfp) sst2Δ ste2Δ far1Δ GPA1(468-472Δ)-GNAI3(350-354) erg5∆::TDH3pr-Dr.DHCR7 erg6∆::TDH3pr-Dr.DHCR24	This study (Martin lab)
WCY76	BY4741 fig1Δ::ENVY(gfp) sst2Δ ste2Δ GPA1(468-472Δ)-GNAI3(350-354) erg5∆::TDH3pr-Dr.DHCR7 erg6∆::TDH3pr-Dr.DHCR24	This study (Martin lab)
BBY1713	BY4741 erg5∆::TDH3pr-Dr.DHCR7 erg6∆::TDH3pr-Dr.DHCR24 FF18::TEF2p-mCherry(rfp)-SCS2tmh	This study (Martin lab)
BBY1670	BY4741 fig1Δ::Scarlet(rfp) sst2Δ ste2Δ far1Δ GPA1(468-472Δ)-GNAI3(350-354)	This study (Martin lab)
JG05 2.0 FES	BY4741 fig1Δ::ZsGreen1 gal2Δ sst2Δ ste2Δ far1Δ GPA1(468-472Δ)-GNAI3(350-354) erg5∆::Hs.DHCR24, erg6∆::Hs.DHCR7, erg3∆::Hs.SC5DL, erg2∆::Hs.EBP	This study (Marcotte lab)
CJM263	BY4741 fig1Δ::ZsGreen1 gal2Δ sst2Δ ste2Δ far1Δ GPA1(468-472Δ)-GNAI3(350-354) erg5∆::TDH3pr-Dr.DHCR7 erg6∆::CCW12pr-Dr.DHCR24	This study (Marcotte lab)
CJM257	BY4741 fig1Δ::ZsGreen1 gal2Δ sst2Δ ste2Δ far1Δ GPA1(468-472Δ)-GNAI3(350-354) erg5∆, erg6∆::Hs.DHCR7, erg3∆::Hs.SC5DL, erg2∆::Hs.EBP	This study (Marcotte lab)
CJM258	BY4741 fig1Δ::ZsGreen1 gal2Δ sst2Δ ste2Δ far1Δ GPA1(468-472Δ)-GNAI3(350-354) erg5∆::TDH3pr-Hs.DHCR24, erg6∆::Hs.DHCR7, erg3∆::Hs.SC5DL, erg2∆::Hs.EBP	This study (Marcotte lab)
CJM261	BY4741 fig1Δ::ZsGreen1 gal2Δ sst2Δ ste2Δ far1Δ GPA1(468-472Δ)-GNAI3(350-354) erg5∆, erg6∆::CCW12pr-Dr.DHCR7, erg3∆::Hs.SC5DL, erg2∆::Hs.EBP	This study (Marcotte lab)
CJM262	BY4741 fig1Δ::ZsGreen1 gal2Δ sst2Δ ste2Δ far1Δ GPA1(468-472Δ)-GNAI3(350-354) erg5∆::TDH3pr-Hs.DHCR24, erg6∆::CCW12pr-Dr.DHCR7, erg3∆::Hs.SC5DL, erg2∆::Hs.EBP	This study (Marcotte lab)

### Sheet: ST2-Plasmids
Supplementary Table 2. Plasmids Used *genes are yeast codon optimized unless native codon usage is indicated: "(native)"
Plasmid ID	Description	Source or Reference
pBB161	pHsapOPRM1i1(native) (2µ, HIS3)	This study (Martin lab)
pBB162	pBtorOPRK1 (2µ, HIS3)	This study (Martin lab)
pBB163	pMmusOPRD1 (2µ, HIS3)	This study (Martin lab)
pBB172	pDrerOPRD1a (2µ, HIS3)	This study (Martin lab)
pBB173	pHsapOPRD1 (2µ, HIS3)	This study (Martin lab)
pBB174	pHsapOPRM1i2 (2µ, HIS3)	This study (Martin lab)
pBB175	pDrerOPRM1 (2µ, HIS3)	This study (Martin lab)
pBB176	pDrerOPRK1i1 (2µ, HIS3)	This study (Martin lab)
pBB177	pPvamOPRM1i1 (2µ, HIS3)	This study (Martin lab)
pBB178	pAmexOPRD1v2(native) (2µ, HIS3)	This study (Martin lab)
pBB180	pHsapOPRK1 (2µ, HIS3)	This study (Martin lab)
pBB181	pHsapOPRM1i1 (2µ, HIS3)	This study (Martin lab)
pBB182	pPbivOPRD1 (2µ, HIS3)	This study (Martin lab)
pBB183	pBtorOPRK1(native) (2µ, HIS3)	This study (Martin lab)
pBB184	pDrerOPRK1i1(native) (2µ, HIS3)	This study (Martin lab)
pBB185	pDrerOPRM1(native) (2µ, HIS3)	This study (Martin lab)
pBB186	pPbivOPRD1(native) (2µ, HIS3)	This study (Martin lab)
pBB188	pAmexOPRD1v2 (2µ, HIS3)	This study (Martin lab)
pBB216	pAlphaPrePro-HsapOPRM1i1 (2µ, HIS3)	This study (Martin lab)
pBB217	pOst1PreAlphaPro-HsapOPRM1i1 (2µ, HIS3)	This study (Martin lab)
pBB218	pHemagglutininSS-HsapOPRM1i1 (2µ, HIS3)	This study (Martin lab)
pBB219	pRestininSS-HsapOPRM1i1 (2µ, HIS3)	This study (Martin lab)
pBB221	pMmusOPRM1 (2µ, HIS3)	This study (Martin lab)
pBB222	pMmusOPRK1 (2µ, HIS3)	This study (Martin lab)
pBB223	pPvitOPRK1 (2µ, HIS3)	This study (Martin lab)
pBB228	pHsapOPRM1(N40D) (2µ, HIS3)	This study (Martin lab)
pBB229	pHsapOPRM1(R181C) (2µ, HIS3)	This study (Martin lab)
pBB230	pHsapOPRM1(S268P) (2µ, HIS3)	This study (Martin lab)
pBB258	pHsapOPRM1i1(RxR) (2µ, HIS3)	This study (Martin lab)
pBB259	pHsapOPRM1i1(LxxLE) (2µ, HIS3)	This study (Martin lab)
pBB260	pHsapOPRM1i1(69-end) (2µ, HIS3)	This study (Martin lab)
pBB261	pHsapOPRM1i1(1-344) (2µ, HIS3)	This study (Martin lab)
pBB262	pHsapOPRM1i1(1-344)-STE2(300-431) (2µ, HIS3)	This study (Martin lab)
pBB263	pHsapOPRM1i1(5xN>A) (2µ, HIS3)	This study (Martin lab)
pBB264	pSTE2(1-49)-HsapOPRM1i1(69-end) (2µ, HIS3)	This study (Martin lab)
pBB265	pSTE2(1-49)-HsapOPRM1i1(69-344)-STE2(300-431) (2µ, HIS3)	This study (Martin lab)
pBB273	pOst1PreAlphaPro-HsapOPRM1i1-mNeonGreen(gfp) (2µ, HIS3)	This study (Martin lab)
pBB274	pHemagglutininSS-HsapOPRM1i1-mNeonGreen(gfp) (2µ, HIS3)	This study (Martin lab)
pBB275	pRestininSS-HsapOPRM1i1-mNeonGreen(gfp) (2µ, HIS3)	This study (Martin lab)
pBB276	pAlphaPrePro-HsapOPRM1i1-mNeonGreen(gfp) (2µ, HIS3)	This study (Martin lab)
pBB277	pHsapOPRM1(S42T) (2µ, HIS3)	This study (Martin lab)
pBB278	pHsapOPRM1(C192F) (2µ, HIS3)	This study (Martin lab)
pBB279	pHsapOPRM1(S147C) (2µ, HIS3)	This study (Martin lab)
pBB280	pHsapOPRM1i1-mNeonGreen(gfp) (2µ, HIS3)	This study (Martin lab)
pBB281	pHsapOPRM1i1(RxR)-mNeonGreen(gfp) (2µ, HIS3)	This study (Martin lab)
pBB282	pHsapOPRM1i1(LxxLE)-mNeonGreen(gfp) (2µ, HIS3)	This study (Martin lab)
pBB283	pHsapOPRM1i1(69-end)-mNeonGreen(gfp) (2µ, HIS3)	This study (Martin lab)
pBB284	pHsapOPRM1i1(1-344)-mNeonGreen(gfp) (2µ, HIS3)	This study (Martin lab)
pBB285	pHsapOPRM1i1(1-344)-STE2(300-431)-mNeonGreen(gfp) (2µ, HIS3)	This study (Martin lab)
pBB286	pHsapOPRM1i1(5xN>A)-mNeonGreen(gfp) (2µ, HIS3)	This study (Martin lab)
pBB287	pSTE2(1-49)-HsapOPRM1i1(69-end)-mNeonGreen(gfp) (2µ, HIS3)	This study (Martin lab)
pBB288	pSTE2(1-49)-HsapOPRM1i1(69-344)-STE2(300-431)-mNeonGreen(gfp) (2µ, HIS3)	This study (Martin lab)
pCM54	pHsFPR1 (2µ, HIS3)	This study (Marcotte lab)
pCM55	pHsSSTR5 (2µ, URA3)	This study (Marcotte lab)
pCM56	pHsNPY1R (2µ, URA3)	This study (Marcotte lab)
pCM57	pHs5-HTR4 (2µ, URA3)	This study (Marcotte lab)
pCM58	pHsGRM2 (2µ, URA3)	This study (Marcotte lab)
pCM59	pHsPTH2R (2µ, URA3)	This study (Marcotte lab)
pCM60	pHsGLP1R (2µ, URA3)	This study (Marcotte lab)
pCM61	pTU1H (pTDH3-HsDHCR24) (AmpR)	This study (Marcotte lab)
pCM62	pTU1M (pHTB2-HsDHCR24) (AmpR)	This study (Marcotte lab)
pCM63	pTU1L (pPOP6-HsDHCR24) (AmpR)	This study (Marcotte lab)
pCM64	pTU1S (Spacer) (AmpR)	This study (Marcotte lab)
pCM65	pTU2H (pCCW12-HsDHCR7) (AmpR)	This study (Marcotte lab)
pCM66	pTU2M (pRPL18B-HsDHCR7) (AmpR)	This study (Marcotte lab)
pCM67	pTU2L (pRNR2-HsDHCR7) (AmpR)	This study (Marcotte lab)
pCM68	pTU2S (Spacer) (AmpR)	This study (Marcotte lab)
pCM69	pTU3H (pPGK1-HsEBP) (AmpR)	This study (Marcotte lab)
pCM70	pTU3M (pALD6-HsEBP) (AmpR)	This study (Marcotte lab)
pCM71	pTU3L (pSAC6-HsEBP) (AmpR)	This study (Marcotte lab)
pCM72	pTU3S (Spacer) (AmpR)	This study (Marcotte lab)
pCM73	pTU4EH (pHHF2-HsSC5DL) (AmpR)	This study (Marcotte lab)
pCM74	pTU4EM (pPAB1-HsSC5DL) (AmpR)	This study (Marcotte lab)
pCM75	pTU4EL (pRAD27-HsSC5DL) (AmpR)	This study (Marcotte lab)
pCM76	pTU4ES (Spacer) (AmpR)	This study (Marcotte lab)

### Sheet: ST3-Transformation Sequences
Supplementary Table 3. Sequences used for transformations
Modification	Protospacer	Repair Template (barcodes, features or cut sites underlined)
Gpa1(K468IGII-EYNLV)	ATCTAATCATCCAGCAAAAC
Gpa1(K468IGII-QYELL)	ATCTAATCATCCAGCAAAAC
Gpa1(K468IGII-GCGLY)	ATCTAATCATCCAGCAAAAC
Gpa1(K468IGII-DCGLF)	ATCTAATCATCCAGCAAAAC
Gpa1(K468IGII-ECGLY)	ATCTAATCATCCAGCAAAAC
Gpa1(K468IGII-YIGLC)	ATCTAATCATCCAGCAAAAC
Gpa1(K468IGII-DIMLQ)	ATCTAATCATCCAGCAAAAC
Gpa1(K468IGII-QLMLQ)	ATCTAATCATCCAGCAAAAC
Gpa1(K468IGII-EFNLV)	ATCTAATCATCCAGCAAAAC
Gpa1(K468IGII-EINLL)	ATCTAATCATCCAGCAAAAC
FAR1 KO	ATAGGCTTGGAAAGATTCAG	TTTACTCCAAATCTTGGCCTAATGATGTCCAAAAGAGGCAATATTCCTAAACCACTGAATTAAAACTTGCGCTCAATTCCTTTTCGAAAACAGGACAACTTAGCGCTTTACAATCGCCAGTAAATATCACAAGTAGCAAC
SST2 KO	ACATAAATAATGTAAGAAGG	ATGGGACAATTGGAACTAAAAGTGGATATGAACACAACTTGTATTAACGTTTCATATAATTAAAACTTGCGCTCAATTCCCCGCAGGACAGAACTCGTGGCGAGCCAAAAGAGAAAGTTCTTTTCCAACCAACACCTAAG
STE2 KO	TCAGTGACTTACGCTCTCAC	TTCATTATCAACCAAGTTTCATTGTTTTTAATCATTTTGCATTCTGCACTCTATTTTAAATAGACTATCGAACCATATACGAGGTGACGTTCATGTTTATGGTGCTACAAATATAATTCAAGTCCTTCTTGTGGCTTCTA
sst2Δ	TAAGCTACTACATACACCGC	TATCTGAGGCGTTATAGGTTCAATTTGGTAATTAAAGATAGAGTTGTAAGTTTTTTACCTTGTCCAAGCGTGGTTTCATTGAGAGTCTTACTCATCTTCAGGTACAATTGCACAAACAGTCCT
far1Δ	TAGCGTTCAATGGAGTCATG	GTCTATAGATCCACTGGAAAGCTTCGTGGGCGTAAGAAGGCAATCTATTAACCAAGTTTGAAGAAAACAGCGGTAGTTCGGGAATCGAGGCCCGTATTTCGAGGCTTTTGCTTTTCCTTTTTT
fig1Δ::ZsGreen1(GFP)	GAAGTTAGCCCAATTAACTT	AGAAATTATAGTAAACAAACAAACAAACAAACAAAAAAAAAAAAAAAAAA'ZsGreen'TTTTATCCTCAAATAAACATATAAGTTTTGAGCGGATATTTCAGAATGTC
ZsGreen1(GFP)		ATGGCACAGAGTGAGCATGGACTTACGGAAGAGATGACGATGAAATATAGAATGGAGGGTTGTGTCGATGGACACAAGTTTGTTATTACGGGGGAGGGAATCGGATACCCCTTTAAAGGCAAACAGGCCATAAATTTATGTGTCGTTGAGGGCGGTCCACTACCATTTGCTGAGGACATTTTATCAGCCGCTTTTATGTACGGTAACAGGGTGTTCACCGAATACCCTCAGGACATCGTCGACTACTTCAAAAATAGCTGCCCGGCCGGTTATACGTGGGATAGAAGCTTTCTATTTGAGGATGGTGCCGTATGTATCTGCAACGCCGACATAACCGTATCCGTCGAAGAAAATTGCATGTACCACGAATCCAAATTCTATGGTGTGAACTTTCCTGCT…
fig1Δ::Envy(GFP)	CATGGGGTATTGGTGCGATG	AGAAATTATAGTAAACAAACAAACAAACAAACAAAAAAAAAAAAAAAAAA'Envy'TTTTATCCTCAAATAAACATATAAGTTTTGAGCGGATATTTCAGAATGTC
Envy(GFP)		ATGTCTAAAGGCGAGGAATTGTTTACAGGTGTAGTTCCTATTTTGGTCGAACTAGATGGAGATGTCAACGGTCATAAGTTTTCTGTACGTGGTGAAGGCGAAGGTGATGCTACTAATGGCAAACTGACTCTGAAGTTCATCTGTACGACCGGAAAATTGCCAGTTCCATGGCCTACATTAGTAACAACATTATGTTACGGAGTTCAATGCTTTGCTAGATACCCAGATCACATGAAGCAGCATGACTTTTTCAAAAGTGCTATGCCAGAAGGTTATGTGCAGGAGAGAACTATCTCCTTCAAAGATGATGGTACTTATAAGACAAGAGCAGAGGTAAAGTTTGAAGGCGATACATTGGTTAATAGAATTGAGCTTAAAGGCATTGATTTTAAGGAAGAT…
fus1Δ::Envy	TAACGACACCCAGTGGACCT	TTTTTTCCTTTAAGAGCAGGATATAAGCCATCAAGTTTCTGAAAATCAAA'Envy'TGAAAATAATATTGACGTTCGCATTTAATCTATACCTATAATTCTGTACT
aga1Δ::Envy	TGTAGTGACTCCACTAACAG	AAAAACGGCGAGCATTAACAATAAAAGCTAAAAAAACCAAAAAATTTCAG'Envy'TATCAGAACAATTTAATTCATTTATATAAACATATACAATCAATCGAATA
aga2Δ::Envy	TGCCTTTGCTAGTTGTTGAG	GTCACTTGTGTGCCAAAATATTATACCTACTTCATACATTTTCAATTAAG'Envy'GCCTTCCCCCCCAAGTTTCCATTTCATCGTTCGTGACACTTATAAACTAG
asg7Δ::Envy	GCATGACGCGAATCTCTTGG	TTGTGCTTGTACATAGGACTACAAAAATTCAAAGAATGACGACAAGAAAC'Envy'GTAGATCTAAAGACAGAAAATGATATCAGCCTCTTTCTTTTCCACAGCCT
fig2Δ::Envy	GTAGTTACCACTTGTTTTAG	AGGAAAAGCACACTACAAAAATACGCTATCATCTACCGAATATAACTGCA'Envy'TTTCCCGTATATATTATATGTACGTATATATGCTATAAACAGACACTCTT
fus2Δ::Envy	TAACTTTGTATAATCTCTGA	TTTTCTTGTTATAGTAAGTTCTTAAGAAAAAGACAAGAAAACCCCTTGCG'Envy'CAAAAGAGTATATTTAGCTTATAGTTTTTAGAATGTTTTGTTTTCTTTTT
prm1Δ::Envy	AATGTTAGTAGCAACGTCCA	GAAATATTTGGTTAGGATGATTCCCTTTCGAATTTGTGAACGTTGATGAT'Envy'TTAATTAGTTGATAGACTTTTTCCGTCATAACTCTATTTAATAATGATGA

### Sheet: ST4-Genes
Supplementary Table 4. DNA Sequences Used		yCO = yeast codon optimized, nCO = native codons; prefixes designate species as described in text for Figure 4A
Gene Name (alias)	Type	Sequence
ENVY(gfp)	fluorescent protein	ATGTCTAAAGGCGAGGAATTGTTTACAGGTGTAGTTCCTATTTTGGTCGAACTAGATGGAGATGTCAACGGTCATAAGTTTTCTGTACGTGGTGAAGGCGAAGGTGATGCTACTAATGGCAAACTGACTCTGAAGTTCATCTGTACGACCGGAAAATTGCCAGTTCCATGGCCTACATTAGTAACAACATTATGTTACGGAGTTCAATGCTTTGCTAGATACCCAGATCACATGAAGCAGCATGACTTTTTCAAAAGTGCTATGCCAGAAGGTTATGTGCAGGAGAGAACTATCTCCTTCAAAGATGATGGTACTTATAAGACAAGAGCAGAGGTAAAGTTTGAAGGCGATACATTGGTTAATAGAATTGAGCTTAAAGGCATTGATTTTAAGGAAGAT…
mNeonGreen(gfp)	fluorescent protein	ATGGTTTCTAAGGGTGAAGAAGATAACATGGCTTCTTTGCCAGCCACCCACGAGTTGCACATCTTCGGTTCCATTAACGGTGTCGACTTCGATATGGTCGGTCAAGGTACCGGTAACCCAAACGACGGTTACGAAGAATTGAACTTGAAGTCTACCAAGGGCGACTTGCAGTTCTCCCCTTGGATTTTGGTTCCACACATCGGTTACGGTTTCCACCAATACTTGCCATACCCAGACGGTATGTCCCCATTCCAAGCCGCCATGGTTGACGGTTCTGGTTACCAAGTCCACAGAACCATGCAATTCGAAGATGGTGCTTCCTTGACCGTGAACTACAGATACACCTACGAAGGTTCTCACATCAAGGGCGAAGCCCAAGTTAAGGGTACCGGTTTCCCT…
mCherry(rfp)	fluorescent protein	ATGGTGAGCAAGGGCGAGGAGGATAACATGGCCATCATCAAGGAGTTCATGCGCTTCAAGGTGCACATGGAGGGCTCCGTGAACGGCCACGAGTTCGAGATCGAGGGCGAGGGCGAGGGCCGCCCCTACGAGGGCACCCAGACCGCCAAGCTGAAGGTGACCAAGGGTGGCCCCCTGCCCTTCGCCTGGGACATCCTGTCCCCTCAGTTCATGTACGGCTCCAAGGCCTACGTGAAGCACCCCGCCGACATCCCCGACTACTTGAAGCTGTCCTTCCCCGAGGGCTTCAAGTGGGAGCGCGTGATGAACTTCGAGGACGGCGGCGTGGTGACCGTGACCCAGGACTCCTCCCTGCAGGACGGCGAGTTCATCTACAAGGTGAAGCTGCGCGGCACCAAC…
Scarlet(rfp)	fluorescent protein	ATGGTTAGTAAAGGTGAAGCTGTTATAAAAGAATTCATGAGGTTTAAAGTTCATATGGAAGGTTCAATGAATGGTCATGAATTTGAAATTGAAGGTGAAGGTGAAGGTAGACCATATGAAGGTACACAAACTGCTAAATTGAAAGTTACTAAAGGTGGTCCATTACCATTTTCTTGGGATATTTTGTCTCCACAATTCATGTATGGTTCTAGAGCTTTTATTAAGCATCCAGCTGATATTCCAGATTATTATAAACAATCTTTTCCTGAAGGTTTTAAATGGGAAAGAGTTATGAATTTCGAAGATGGTGGTGCTGTTACTGTTACTCAAGATACTTCTTTGGAAGATGGTACTTTAATCTATAAAGTTAAATTGAGAGGTACTAATTTTCCACCAGAT…
DrDHCR7	cholesterol biosynthetic gene	ATGATGGCCTCCGATAGAGTTAGAAAGAGACATAAGGGTTCTGCTAATGGTGCTCAAACCGTTGAAAAAGAGCCATCTAAAGAACCAGCTCAATGGGGTAGAGCTTGGGAAGTTGATTGGTTTTCTTTGTCCGGTGTTATCTTGTTGTTGTGTTTTGCTCCATTCCTGGTGTCTTTCTTCATTATGGCTTGTGATCAATACCAGTGCTCCATTTCTCATCCATTATTGGACTTGTACAACGGTGATGCTACTTTGTTCACTATTTGGAATAGAGCCCCATCTTTTACTTGGGCTGCTGCTAAAATCTATGCTATTTGGGTTACTTTCCAGGTCGTCTTGTATATGTGTGTTCCAGATTTCCTGCATAAGATCTTGCCAGGTTATGTTGGTGGTGTTCAA…
DrDHCR24	cholesterol biosynthetic gene	ATGGACCCCTTGTTGTACTTAGGTGGTTTGGCTGTTTTGTTCTTGATTTGGATTAAGGTCAAAGGCTTGGAGTACGTTATCATCCATCAAAGATGGATCTTCGTCTGCTTGTTTTTGTTGCCATTGTCCGTTGTTTTCGATGTCTACTATCATTTGAGAGCCTGGATCATTTTCAAGATGTGTTCTGCTCCAAAGCAACACGATCAAAGAGTTAGAGATATCCAAAGACAAGTCAGAGAATGGCGTAAAGATGGTGGTAAAAAGTACATGTGTACTGGTAGACCAGGTTGGTTGACTGTTTCTTTGAGAGTCGGTAAGTACAAAAAGACCCACAAGAACATCATGATCAACATGATGGATATCTTGGAAGTCGACACCAAGAGAAAGGTTGTTAGAGTT…
HsDHCR7	cholesterol biosynthetic gene	ATGGCTGCAAAATCGCAACCCAACATTCCCAAAGCCAAGAGTCTAGATGGCGTCACCAATGACAGAACCGCATCTCAAGGGCAGTGGGGCCGTGCCTGGGAGGTGGACTGGTTTTCACTGGCGAGCGTCATCTTCCTACTGCTGTTCGCCCCCTTCATCGTCTACTACTTCATCATGGCTTGTGACCAGTACAGCTGCGCCCTGACTGGCCCTGTGGTGGACATCGTCACCGGACATGCTCGGCTCTCGGACATCTGGGCCAAGACTCCACCTATAACGAGGAAAGCCGCCCAGCTCTATACCTTGTGGGTCACCTTCCAGGTGCTTCTGTACACCTCTCTCCCTGACTTCTGCCATAAGTTTCTACCCGGCTACGTAGGAGGCATCCAGGAGGGGGCC…
HsDHCR24	cholesterol biosynthetic gene	ATGGAGCCCGCCGTGTCGCTGGCCGTGTGCGCGCTGCTCTTCCTGCTGTGGGTGCGCCTGAAGGGGCTGGAGTTCGTGCTCATCCACCAGCGCTGGGTGTTCGTGTGCCTCTTCCTCCTGCCGCTCTCGCTTATCTTCGATATCTACTACTACGTGCGCGCCTGGGTGGTGTTCAAGCTCAGCAGCGCTCCGCGCCTGCACGAGCAGCGCGTGCGGGACATCCAGAAGCAGGTGCGGGAATGGAAGGAGCAGGGTAGCAAGACCTTCATGTGCACGGGGCGCCCTGGCTGGCTCACTGTCTCACTACGTGTCGGGAAGTACAAGAAGACACACAAAAACATCATGATCAACCTGATGGACATTCTGGAAGTGGACACCAAGAAACAGATTGTCCGTGTG…
HsSC5DL	cholesterol biosynthetic gene	ATGGATCTTGTACTCCGTGTTGCAGATTACTATTTTTTTACACCATACGTGTATCCAGCCACATGGCCAGAAGATGACATCTTCCGACAAGCTATTAGTCTTCTGATTGTAACAAATGTTGGTGCTTACATCCTTTATTTCTTCTGTGCAACACTGAGCTATTATTTTGTCTTCGATCATGCATTAATGAAACATCCACAATTTTTAAAGAATCAAGTCCGTCGAGAGATTAAGTTTACTGTCCAGGCATTGCCATGGATAAGTATTCTTACTGTTGCACTGTTCTTGCTGGAGATAAGAGGTTACAGCAAATTACATGATGACCTAGGAGAGTTTCCATATGGATTGTTTGAACTTGTCGTTAGTATAATATCTTTCCTCTTTTTCACTGACATGTTC…
HsEBP	cholesterol biosynthetic gene	ATGACTACCAACGCGGGCCCCTTGCACCCATACTGGCCTCAGCACCTAAGACTGGACAACTTTGTACCTAATGACCGCCCCACCTGGCATATACTGGCTGGCCTCTTCTCTGTCACAGGGGTCTTAGTCGTGACCACATGGCTGTTGTCAGGTCGTGCTGCGGTTGTCCCATTGGGGACTTGGCGGCGACTGTCCCTGTGCTGGTTTGCAGTGTGTGGGTTCATTCACCTGGTGATCGAGGGCTGGTTCGTTCTCTACTACGAAGACCTGCTTGGAGATCAAGCCTTCTTATCTCAACTCTGGAAAGAGTATGCCAAGGGAGACAGCCGATACATCCTGGGTGACAACTTCACAGTGTGCATGGAAACCATCACAGCTTGCCTGTGGGGACCACTCAGC…
alphaPrePro	signal sequence	ATGAGATTTCCTTCAATTTTTACTGCAGTTTTATTCGCAGCATCCTCCGCATTAGCTGCTCCAGTCAACACTACAACAGAAGATGAAACGGCACAAATTCCGGCTGAAGCTGTCATCGGTTACTTAGATTTAGAAGGGGATTTCGATGTTGCTGTTTTGCCATTTTCCAACAGCACAAATAACGGGTTATTGTTTATAAATACTACTATTGCCAGCATTGCTGCTAAAGAAGAAGGGGTATCTTTGGATAAAAGAGAGGCT
Ost1PreAlphaPro	signal sequence	ATGAGGCAGGTTTGGTTCTCTTGGATTGTGGGATTGTTCCTATGTTTTTTCAACGTGTCTTCTGCTGCTCCAGTCAACACTACAACAGAAGATGAAACGGCACAAATTCCGGCTGAAGCTGTCATCGGTTACTTAGATTTAGAAGGGGATTTCGATGTTGCTGTTTTGCCATTTTCCAACAGCACAAATAACGGGTTATTGTTTATAAATACTACTATTGCCAGCATTGCTGCTAAAGAAGAAGGGGTATCTTTGGATAAAAGAGAGGCTGAAGCT
Hemagglutinin	signal sequence	ATGAAGACCATTATAGCCCTGTCATACATCTTTTGTCTTGTGTTT
Restinin	signal sequence	ATGAAAGCACTGTGTCTTCTGCTGTTACCCGTTTTAGGACTACTTGTAAGTAGC
HsOPRM1i1_yCO (HsMOR)	opioid receptor	ATGGATTCTTCAGCAGCTCCAACAAATGCCTCTAACTGCACTGATGCTTTGGCTTATTCTTCTTGTTCTCCAGCTCCATCTCCAGGTTCTTGGGTTAATTTGTCTCATTTGGATGGTAACTTGTCTGATCCATGTGGTCCAAATAGAACTGACTTAGGTGGTAGAGATTCTTTGTGTCCACCAACTGGTTCTCCATCTATGATTACTGCTATTACCATTATGGCCCTGTACTCTATCGTTTGTGTTGTTGGTTTGTTCGGTAACTTCTTGGTTATGTACGTTATCGTCAGATACACCAAGATGAAGACTGCTACCAACATCTACATTTTCAACTTGGCTTTGGCTGATGCATTGGCAACTTCTACTTTGCCATTTCAATCCGTCAATTACTTGATGGGT…
HsOPRM1i2_yCO (HsMORi2)	opioid receptor	ATGGATTCTTCAGCAGCTCCAACAAATGCCTCTAACTGCACTGATGCTTTGGCTTATTCTTCTTGTTCTCCAGCTCCATCTCCAGGTTCTTGGGTTAATTTGTCTCATTTGGATGGTAACTTGTCTGATCCATGTGGTCCAAATAGAACTGACTTAGGTGGTAGAGATTCTTTGTGTCCACCAACTGGTTCTCCATCTATGATTACTGCTATTACCATTATGGCCCTGTACTCTATCGTTTGTGTTGTTGGTTTGTTCGGTAACTTCTTGGTTATGTACGTTATCGTCAGATACACCAAGATGAAGACTGCTACCAACATCTACATTTTCAACTTGGCTTTGGCTGATGCATTGGCAACTTCTACTTTGCCATTTCAATCCGTCAATTACTTGATGGGT…
MmOPRM1_yCO (MmMOR)	opioid receptor	ATGGACAGCAGCGCCGGCCCAGGGAACATCAGCGATTGCTCTGATCCATTGGCTCCAGCTTCATGGTCACCAGCTCCAGGTTCTTGGTTGAATTTGTCTCATGTTGACGGTAATCAATCCGATCCATGTGGTCCAAATAGAACTGGTTTAGGTGGTTCTCATTCTTTGTGTCCACAAACTGGTTCTCCATCTATGGTTACTGCTATTACTATTATGGCCCTGTACTCTATCGTTTGCGTTGTTGGTTTGTTTGGTAACTTCTTGGTTATGTACGTCATCGTCAGATACACTAAGATGAAGACTGCTACCAACATCTACATTTTCAACTTGGCTTTGGCTGATGCTTTGGCTACTTCTACTTTGCCATTTCAATCCGTCAATTACTTGATGGGTACTTGG…
DrOPRM1_yCO (DrMOR)	opioid receptor	ATGATGGAAAACACCGGTAACATTTCCGATTTGTTGTACGCTTTGTCCAATCCAATGGTGTCCAACTCTTCTATCTTCTGTAGAAACTTCTCCAACTCCTCTGGTTTGGTCAATATGAACTCTTCTGTTTGTGATAGGACTCCCGAATTGGATAAGTCATCTACTCCAGTTATCGTTGCCATTATTATCACTGCCTTGTACTCTATCGTTTGCGTTATGGGTTTAGTTGGTAACGTTTTGGTTATGTACGTCATCATCAGATACACCAAGATGAAGACTGCTACCAACATCTACATTTTCAACTTGGCTTTGGCTGATTCTTTGGCTACTTCTACTTTGCCATTCCAATCCGTTAATTACTTGATGGGTACTTGGCCATTTGGTGATGAATTGTGTAAG…
PvaOPRM1_yCO (PvaMOR)	opioid receptor	ATGGATAGCGGCACCGTACCCAGAAACGGGTCTAATTGTACGGACCCTTTCACTCACAGTAGCTCATGTTCACCAGCGCCGTCCCCCGGTAGTTGGGTAAATTTCTCCCATCTGGATGGCAACCTAAGTGATCCGTGTGGTCCGAATAGGTCTGAAGTCGGGGGTTCCGCGTCCCTTTGCCCCCCAACCAGTTCACCATCCATGATTACTGCTATCACCATTATGGCACTTTATTCCATAGTATGCGTTGTTGGGCTTTTCGGGAACTTTCTAGTGATGTACGTGATAATCCGTTATACAAAGATGAAGACAGCCACAAACATATATATATTTAATCTTGCGCTTGCGGATGCCTTAGCTACAAGCACACTACCTTTCCAATCAGTGAACTATCTGATG…
HsOPRD1_yCO (HsDOR)	opioid receptor	ATGGAACCAGCTCCTTCTGCAGGTGCTGAATTGCAGCCACCTTTGTTTGCTAATGCTTCTGATGCTTATCCATCTGCTTTTCCATCAGCTGGTGCTAATGCATCAGGTCCACCAGGTGCTAGATCTGCTTCTTCTTTGGCTTTGGCTATTGCAATTACTGCCTTGTATTCTGCTGTTTGTGCTGTTGGTTTGTTGGGTAATGTTTTGGTTATGTTCGGTATCGTCAGATACACTAAGATGAAGACTGCTACCAACATCTACATTTTCAATTTGGCATTGGCTGATGCTTTGGCCACTTCTACTTTGCCATTTCAATCTGCTAAGTACTTGATGGAAACTTGGCCATTCGGTGAATTATTGTGTAAGGCCGTTTTGTCCATCGACTACTACAATATGTTC…
MmOPRD1_yCO (MmDOR)	opioid receptor	ATGGAATTGGTTCCATCTGCTAGAGCAGAATTGCAGTCCTCTCCATTGGTTAATTTGTCAGATGCTTTTCCATCTGCTTTCCCATCAGCTGGTGCTAATGCTTCTGGTTCTCCAGGTGCTAGATCTGCTTCTTCTTTGGCTTTGGCTATTGCAATTACTGCCTTGTATTCTGCTGTTTGTGCTGTTGGTTTGTTGGGTAATGTTTTGGTTATGTTCGGTATCGTCAGATACACCAAGTTGAAAACTGCTACCAACATCTACATCTTCAATTTGGCTTTAGCTGATGCTTTGGCCACTTCTACTTTGCCATTTCAATCTGCTAAGTACTTGATGGAAACTTGGCCATTCGGTGAATTATTGTGTAAGGCCGTTTTGTCCATCGACTACTACAATATGTTC…
DrOPRD1a_yCO (DrDOR)	opioid receptor	ATGGAACCATCAGTCATTCCTGGTGCTGATATTCCCGACTTGTATTCTATTAACCCATTCAACGTTACTTTCCCAGATGACGTTTTGTCTTTTGTTCCAGATGGTAGAAACTACACCGAACCTAATCCAGTTAAGTCTCCAGCTGGTATTATCATTGCCATTTCTATTACTGCCCTGTACTCCGTTATTTGCGTTGTTGGTTTGTTGGGTAACATCTTGGTTATGTACGGTGTTGTTAGATACACCAAGTTGAAAACTGCTACCAACATCTACATCTTCAATTTGGCTTTGGCTGATGCTTTGGCTACTTCTACTTTACCATTCCAATCCACGAAGTACTTGATGAATACTTGGCCATTCGGTGAGTTGTTGTGCAAAGTTGTTATTGCCATCGACTAC…
PbOPRD1_yCO (PbDOR)	opioid receptor	ATGGAGCTAAGCACTTTTCCAGGCGCAGAGATTCTTTACAACTCAACGTGGCAGGATTTCTCATCCAGTCCCCTAACTACGAGCAATGCCACGAACCAGTCCCCAATGAAAAATACTACTAGCATCATCATAGCCATCGCAATCACCGCCTTATACAGCGTGGTGTGTGTCGTGGGCCTGTTAGGTAACATACTTGTAATGTATGGCATTGTGCGTTATACAAAGCTGAAGACAGCCACAAACATATATATATTTAATCTTGCGCTTGCGGATGCCTTAGCTACCTCAACTCTTCCATTCCAATCTGCCAAATACCTGATGGAAACCTGGCCCTTCGGCGAACTTTTATGCAAGGTAGTTTTAAGTATTGACTATTACAATATGTTTACATCAATCTTT…
AmOPRD1_yCO (AmDOR)	opioid receptor	ATGGAGCCTAGTGCTGTACCGGGACTGCCTGCTGATCTGCCGGACTTGTATAGTGTGATCCCATTCAACGTCACTTTTCCTGACGATGTTATGGGTTTTGTACCAGATGGCAGGAATTATACGGAGCCTGGCCCTGCTAAGTCTCCGGCAGGTATCATAATAGCTATCAGCATTACCGCTTTATACTCTGTGATTTGCGTGGTCGGCTTACTAGGCAATATATTGGTCATGTACGGGGTGGTCCGTTATACAAAGATGAAGACAGCCACAAACATATATATATTTAATCTTGCGCTTGCGGATGCCTTAGCCACCTCTACTCTACCATTCCAATCCGCGAAATATCTGATGAATACTTGGCCTTTTGGCGAACCGCTATGCAAGTTAGTGATTGCTATT…
HsOPRK1_yCO (HsKOR)	opioid receptor	ATGGATTCTCCAATTCAAATTTTCAGAGGTGAACCAGGTCCAACTTGTGCTCCATCTGCTTGTTTGCCACCAAATTCTTCAGCTTGGTTTCCAGGTTGGGCTGAACCAGATTCTAATGGTTCTGCTGGTTCTGAAGATGCTCAATTGGAACCAGCTCATATTTCTCCAGCTATTCCAGTTATTATCACCGCCGTTTACTCTGTTGTTTTCGTTGTTGGTTTGGTCGGTAACTCTTTGGTTATGTTCGTTATCATCAGGTACACCAAGATGAAGACTGCTACCAACATCTACATTTTCAACTTGGCTTTGGCTGATGCTTTGGTTACTACTACTATGCCATTCCAATCTACCGTCTACTTGATGAATTCTTGGCCATTTGGTGATGTCTTGTGCAAGATC…
MmOPRK1_yCO (MmKOR)	opioid receptor	ATGGAATCACCAATTCAAATATTCAGAGGTGATCCAGGTCCAACTTGTTCTCCATCTGCTTGTTTGTTGCCAAATTCCTCTTCTTGGTTTCCAAATTGGGCTGAATCTGATTCTAATGGTTCTGTCGGTTCTGAAGATCAACAATTGGAATCCGCTCATATTTCTCCAGCTATTCCAGTTATTATCACCGCCGTTTACTCTGTTGTTTTCGTTGTTGGTTTGGTCGGTAACTCTTTGGTTATGTTCGTTATCATCAGGTACACCAAGATGAAGACTGCTACCAACATCTACATTTTCAACTTGGCTTTGGCTGATGCTTTGGTTACTACTACTATGCCATTTCAATCCGCTGTCTACTTGATGAATTCTTGGCCATTTGGTGATGTCTTGTGCAAGATC…
BtOPRK1_yCO (BtKOR)	opioid receptor	ATGGAACCACCAGTTCAAATTTTCAGAGGTGAACCAGGTCCAACTTGTTCTCCATCTACTTGTTTGCCACCAAATGGTTCTGGTTGGTTTCCAGGTTGGGCTGAACCAGATGGTAATGGTTCAGCTGGTTCTGAAGATGTTTTGTTGGAACCAGCTCATATCTCCCCAGTTATTTTGGTTATTATCACCGCCGTTTACTCCGTTGTTTTTGTTGTTGGTTTAGTCGGTAACTCCTTGGTTATGTTCGTTATCATTAGGTACACCAAGATGAAGACTGCTACCAACATCTACATTTTCAACTTGGCTTTGGCTGATGCTTTGGTTACTACTACTATGCCATTCCAATCTACCGTCTACTTGATGAATTCTTGGCCTTTTGGTGATGTCTTGTGCAAGGTT…
DrOPRK1_yCO (DrKOR)	opioid receptor	ATGGACTCCAATGTCGTACAGATATTCAAAGAAGATAAATGCCCCAGTAGCCACCCCGAGAAATGTTTACCAAATTTTACTTGGCAGAGCGCAGTGAGTGATATTTATAATTCATCATTGAACGAGAGTTGGACGACTGAGCAAGAGGCAATGAGCCCCCTTATCCCGATAATAACTGCGGTCTACTCCGTTGTTTTTGTCGTTGGCTTAGTAGGCAATTGTCTGGTAATGTACGTTATTATCCGTTATACAAAGATGAAGACAGCCACAAACATATATATATTTAATCTTGCGGTTGCGGATGCCTTAGTAACAACCACTATGCCATTCCAAAGCACCGATTATCTATTGAATTCCTGGCCATTTGGTGAAGTCGTTTGCAAAGTCTTTATTTCCATT…
PviOPRK1_yCO (PviKOR)	opioid receptor	ATGGAAAGCCCAGTCTATATATTTAGGGAGGAGCCAGGTCCGACCTGTTCTCCTGGGGCATGTCCTTTACCAAGCGTGACTTCAACATCATGGCTTGTTGATTGGGCCGAATATGGTAATAGCTCAAGCGGCATGTATGAGGACCTACAGCAAAATCACACTAATATAAGCCCCGCTATACCAATTATCATTACTGCGGTGTACAGTATGGTGTTCGTTGTAGGCTTGGTAGGAAATAGCTTGGTTATGTTCGTTATTATTCGTTATACAAAGATGAAGACAGCCACAAACATATATATATTTAATCTTGCGCTTGCGGATGCCTTAGTGACTACGACGATGCCCTTTCAGTCAACCGAATATCTAATGAATTCATGGCCGTTCGGTGACGTATTGTGC…
HsOPRM1i1_nCO (HsMOR)	opioid receptor	ATGGACAGCAGCGCTGCCCCCACGAACGCCAGCAATTGCACTGATGCCTTGGCGTACTCAAGTTGCTCCCCAGCACCCAGCCCCGGTTCCTGGGTCAACTTGTCCCACTTAGATGGCAACCTGTCCGACCCATGCGGTCCGAACCGCACCGACCTGGGCGGGAGAGACAGCCTGTGCCCTCCGACCGGCAGTCCCTCCATGATCACGGCCATCACGATCATGGCCCTCTACTCCATCGTGTGCGTGGTGGGGCTCTTCGGAAACTTCCTGGTCATGTATGTGATTGTCAGATACACCAAGATGAAGACTGCCACCAACATCTACATTTTCAACCTTGCTCTGGCAGATGCCTTAGCCACCAGTACCCTGCCCTTCCAGAGTGTGAATTACCTAATGGGA…
DrOPRM1_nCO (DrMOR)	opioid receptor	ATGATGGAAAACACCGGCAACATTTCGGACCTTCTGTACGCGCTTTCCAACCCAATGGTGTCGAATAGCAGCATATTCTGCCGAAACTTCAGCAACAGCTCCGGACTCGTGAACATGAACAGCTCCGTATGTGACAGGACGCCAGAGCTGGACAAAAGCTCAACTCCAGTGATTGTGGCCATCATCATCACTGCCTTATACTCTATAGTGTGTGTGATGGGACTGGTGGGAAACGTCCTCGTCATGTATGTTATTATAAGATACACCAAAATGAAAACTGCGACCAACATCTACATCTTCAACCTTGCTCTAGCAGATTCCTTGGCAACAAGTACTCTACCCTTTCAGAGTGTGAATTACCTGATGGGTACATGGCCTTTTGGAGATGAGCTGTGCAAG…
BtOPRK1_nCO (BtKOR)	opioid receptor	ATGGAGCCCCCAGTCCAGATCTTCCGCGGTGAGCCGGGCCCCACCTGCTCCCCGAGCACCTGCCTGCCCCCCAACGGCAGCGGCTGGTTCCCGGGCTGGGCAGAGCCGGACGGTAACGGCAGCGCGGGCTCGGAGGACGTGCTGCTGGAGCCAGCTCACATCTCCCCGGTCATCCTGGTCATCATCACGGCTGTCTACTCCGTGGTGTTCGTCGTGGGTTTGGTGGGCAACTCCCTGGTCATGTTCGTGATCATCCGATACACAAAGATGAAGACAGCAACCAACATCTATATCTTCAACCTGGCTTTGGCAGATGCACTGGTGACCACAACTATGCCCTTCCAGAGCACGGTCTATTTGATGAACTCCTGGCCCTTTGGGGATGTGCTGTGCAAGGTG…
DrOPRK1_nCO (DrKOR)	opioid receptor	ATGGACAGCAACGTGGTGCAGATTTTTAAGGAGGATAAATGCCCCTCATCTCACCCTGAGAAGTGTTTACCTAACTTCACATGGCAATCTGCCGTTTCGGACATTTATAACAGTTCTCTGAATGAAAGCTGGACGACCGAGCAGGAAGCTATGTCCCCTCTCATTCCGATCATCACTGCCGTTTACTCCGTGGTGTTTGTTGTTGGACTGGTGGGAAACTGCCTGGTGATGTATGTCATTATCAGATACACCAAAATGAAAACCGCCACCAACATCTACATTTTCAACCTGGCTGTCGCAGACGCTTTGGTAACCACCACCATGCCCTTTCAGAGCACAGATTACCTGCTGAACTCTTGGCCATTTGGAGAGGTGGTTTGTAAAGTTTTTATCTCCATC…
PbOPRD1_nCO (PbDOR)	opioid receptor	ATGGAGCTGTCTACCTTCCCTGGTGCTGAAATCCTTTACAACAGCACCTGGCAAGACTTTAGCTCAAGTCCTCTCACAACTTCTAATGCCACAAATCAATCGCCGATGAAAAATACTACTTCAATCATCATAGCTATTGCTATCACTGCCCTGTATTCTGTCGTCTGTGTGGTGGGGCTTTTGGGGAATATCCTGGTAATGTACGGCATTGTCAGATACACCAAGTTGAAAACTGCCACCAACATCTATATCTTCAACTTAGCCCTGGCAGATGCTTTGGCCACCAGTACTCTGCCCTTCCAGAGTGCTAAGTATCTGATGGAAACCTGGCCTTTTGGGGAACTGCTTTGCAAAGTTGTCCTCTCCATTGACTACTACAACATGTTCACCAGCATCTTC…
AmOPRD1_nCO(AmDOR)	opioid receptor	ATGGAGCCGTCCGCGGTCCCCGGTCTGCCCGCAGACCTGCCCGACCTGTACTCCGTCATCCCGTTCAATGTCACGTTTCCCGACGACGTGATGGGCTTCGTCCCCGACGGCCGCAACTACACCGAGCCCGGTCCCGCAAAGAGCCCCGCCGGGATCATTATCGCCATCTCCATCACCGCGCTCTACTCCGTCATCTGCGTGGTGGGACTTCTGGGCAACATCCTGGTGATGTACGGAGTGGTCAGATATACCAAGATGAAAACTGCCACAAACATCTACATCTTCAACCTGGCTCTGGCTGATGCCTTGGCGACCAGTACTCTTCCCTTCCAGAGTGCTAAATACCTGATGAACACCTGGCCGTTTGGAGAGCCCCTGTGCAAGCTGGTCATAGCCATC…
HsFPR1_yCO (HsFPR1)	GPCR	ATGGGTTCTGAAACTAATTCCTCTTTGCCGACTAATATTTCCGGGGGAACACCGGCTGTTTCCGCTGGGTACTTGTTTCTGGATATCATTACATACCTTGTTTTCGCGGTGACGTTTGTCTTGGGCGTGCTTGGAAATGGATTGGTTATATGGGTAGCGGGTTTCAGAATGACTCATACGGTAACGACAATATCCTATCTAAACCTGGCGGTCGCAGATTTCTGTTTCACTTCTACATTGCCGTTCTTTATGGTTAGGAAAGCCATGGGCGGGCACTGGCCTTTCGGTTGGTTCTTATGTAAATTTGTCTTCACGATTGTTGACATTAACCTGTTTGGCTCTGTGTTCCTGATCGCACTGATTGCGCTTGATCGTTGCGTATGTGTTTTGCACCCCGTG…
HsSSTR5_yCO (HsSSTR5)	GPCR	ATGGGTTCTGAACCCTTATTCCCTGCCAGCACGCCCTCATGGAACGCCTCATCACCTGGAGCTGCATCTGGAGGCGGCGATAACAGAACTCTTGTCGGACCGGCACCGTCTGCGGGTGCAAGGGCTGTTCTGGTTCCGGTATTATACCTACTAGTATGTGCTGCTGGACTAGGAGGAAACACTTTAGTTATATATGTCGTCTTAAGGTTCGCCAAGATGAAAACTGTGACAAATATTTACATTCTGAACCTTGCCGTTGCTGATGTGCTGTATATGCTAGGATTGCCATTTCTTGCCACGCAGAATGCGGCGAGCTTCTGGCCATTTGGACCAGTCTTATGCCGTTTAGTTATGACGTTGGATGGTGTAAACCAGTTCACTAGCGTTTTCTGCCTTACC…
HsNPY1R_yCO (HsNPY1R)	GPCR	ATGGGTTCTATGAATTCAACACTTTTTTCTCAGGTGGAGAATCATAGTGTCCATTCCAATTTCAGTGAGAAGAACGCACAGCTGCTTGCGTTTGAGAATGACGATTGTCACCTGCCACTGGCTATGATTTTCACCCTCGCCCTGGCTTACGGAGCCGTCATCATACTGGGCGTTTCAGGAAACCTCGCTCTCATCATTATCATTCTTAAGCAAAAAGAAATGAGGAATGTGACGAACATTTTGATAGTCAATCTGTCATTTAGCGATCTCCTCGTAGCAATTATGTGTCTTCCATTTACCTTTGTGTACACTCTGATGGACCACTGGGTGTTTGGCGAGGCCATGTGCAAATTGAACCCTTTCGTGCAGTGTGTCTCCATTACGGTGTCCATATTCTCT…
HsHTR4B_yCO (Hs5-HTR4)	GPCR	ATGGGTTCTGACAAACTGGATGCGAACGTCAGCTCCGAGGAAGGGTTCGGCTCAGTGGAAAAGGTTGTTCTACTTACATTCTTATCTACGGTTATTTTAATGGCGATACTGGGAAACCTACTGGTCATGGTCGCTGTATGCTGGGACAGGCAGCTAAGGAAGATTAAAACAAATTACTTTATTGTTAGCCTGGCTTTCGCTGACCTTCTAGTGTCAGTATTAGTCATGCCTTTCGGTGCTATCGAACTAGTACAAGACATATGGATCTATGGTGAGGTCTTCTGTCTGGTACGTACAAGTCTAGACGTGCTACTAACAACGGCATCCATATTCCACCTGTGCTGTATTTCCTTGGATAGGTACTACGCAATTTGTTGTCAGCCATTGGTATACAGGAAT…
HsGRM2_nCO (HsGRM2)	GPCR	ATGGGTTCTGGCAGTTTGCTTGCTCTCTTGGCTCTTTTGTTGTTGTGGGGGGCTGTCGCGGAGGGACCTGCCAAGAAAGTGCTGACCCTTGAGGGGGACCTGGTCCTTGGCGGACTGTTCCCCGTGCACCAAAAAGGTGGACCCGCCGAAGACTGCGGGCCGGTTAACGAGCATCGAGGCATCCAGCGGCTCGAAGCGATGCTCTTCGCTCTCGATAGAATTAATCGGGATCCCCATCTGCTTCCAGGCGTGCGGCTTGGCGCACATATTCTGGATTCATGCTCCAAAGATACTCATGCTCTCGAACAAGCACTCGACTTCGTGCGAGCTAGCCTCTCCCGCGGCGCCGATGGTTCAAGACACATCTGCCCCGATGGATCCTACGCCACGCACGGTGAC…
HsPTH2R_nCO (HsPTH2R)	GPCR	ATGGGTTCTCAGCTCGACAGTGACGGGACAATCACAATCGAAGAACAAATAGTGCTTGTTCTCAAAGCCAAGGTACAATGTGAGCTGAACATAACGGCTCAACTTCAAGAAGGCGAGGGCAACTGTTTCCCTGAATGGGACGGGCTGATATGCTGGCCGCGAGGAACGGTAGGCAAAATCTCCGCAGTACCATGTCCTCCGTACATCTATGACTTTAACCATAAGGGTGTCGCATTCAGACATTGCAACCCTAATGGTACGTGGGACTTCATGCATTCACTTAATAAAACTTGGGCGAATTATTCAGACTGCTTGAGGTTTCTTCAACCAGATATCAGCATTGGGAAACAGGAATTTTTTGAGCGGCTGTACGTTATGTACACAGTGGGGTACTCAATA…
HsGLP1R_nCO (HsGLP1R)	GPCR	ATGGGTTCTAGACCGCAGGGAGCGACAGTCTCTCTCTGGGAAACGGTCCAGAAGTGGAGAGAATACAGAAGACAGTGCCAAAGAAGTCTCACCGAAGATCCACCACCAGCCACGGATCTGTTCTGCAACAGAACCTTCGACGAATACGCGTGCTGGCCTGACGGCGAACCTGGGTCATTTGTAAACGTGAGCTGCCCATGGTATCTGCCTTGGGCTTCTAGTGTGCCCCAAGGTCATGTCTATCGATTTTGCACCGCTGAGGGACTCTGGCTGCAAAAGGACAACTCATCCCTGCCATGGAGAGACTTGAGTGAATGTGAGGAAAGCAAACGCGGAGAAAGGAGTTCACCTGAAGAACAGCTGTTGTTCCTCTACATAATCTACACAGTCGGTTATGCT…
